# Cell-free multi-omics analysis reveals tumor status-informative signatures in gastrointestinal cancer patients’ plasma

**DOI:** 10.1101/2023.01.31.526431

**Authors:** Yuhuan Tao, Shaozhen Xing, Shuai Zuo, Pengfei Bao, Yunfan Jin, Yu Li, Yingchao Wu, Shanwen Chen, Xiaojuan Wang, Yumin Zhu, Ying Feng, Xiaohua Zhang, Xianbo Wang, Qiaoran Xi, Qian Lu, Pengyuan Wang, Zhi John Lu

**Affiliations:** MOE Key Laboratory of Bioinformatics, Center for Synthetic and Systems Biology, School of Life Sciences, Tsinghua University, Beijing 100084, China; Institute for Precision Medicine, Tsinghua University, Beijing 100084, China; Translational Cancer Research Center, Division of General Surgery, Peking University First Hospital, Beijing 100034, China; Hepatopancreatobiliary Center, Beijing Tsinghua Changgung Hospital, Tsinghua University, No.168, Litang Road, Changping District, Beijing 102218, China; MOE Key Laboratory of Population Health Across Life Cycle, NHC Key Laboratory of Study on Abnormal Gametes and Reproductive Tract, Anhui Provincial Key Laboratory of Population Health and Aristogenics, Department of Maternal, Child and Adolescent Health, School of Public Health, Anhui Medical University, Hefei 230032, Anhui, China; Department of Integrative Medicine, Beijing Ditan Hospital, Capital Medical University, Beijing 100015, China

**Keywords:** Multi-omics, Cell-free DNA, Cell-free RNA, Cancer diagnosis, Liquid Biopsy

## Abstract

During cancer development, host’s tumorigenesis and immune signals are released to and informed by circulating molecules, like cell-free DNA (cfDNA) and RNA (cfRNA) in blood. However, these two kinds of molecules are still not systematically compared in gastrointestinal cancer. Here, we profiled 4 types of cell-free omics data from colorectal and stomach cancer patients, and assayed 15 types of genomic, epi-genomic, and transcriptomic variations. First, we demonstrated that the multi-omics data were more capable of detecting cancer genes than the single-omics data, where cfRNAs were more sensitive and informative than cfDNAs in terms of detection ratio, variation type, altered number, and enriched functional pathway. Moreover, we revealed several peripheral immune signatures that were suppressed in cancer patients and originated from specific circulating and tumor-microenvironment cells. Particularly, we defined a γδ-T-cell score and a cancer-associated-fibroblast (CAF) score using the cfRNA-seq data of 143 cancer patients. They were informative of clinical status like cancer stage, tumor size, and survival. In summary, our work reveals the cell-free multi-molecular landscape of colorectal and stomach cancer, and provides a potential monitoring utility in blood for the personalized cancer treatment.
