## Supplementary Table 1 for "Cell-free multi-omics analysis reveals tumor status-informative signatures in gastrointestinal cancer patients’ plasma"

### Sheet: Sheet1
CRC	CRC
	Total sample used				44	RNA data	39	Methylation data	32	WGS data	26	miRNA data	16
	Sample information					Total RNA		DNA Methylation		DNA-WGS		miRNA
	Patient ID	Gender	Age	Stage	mixed sample No	Data_ID	Quality control	Data_ID	Quality control	Data_ID	Quality control	Data_ID	Included in analysis
1	2413156	Female	87	2A	3			CRC-PKU-mix0-me	Passed QC
2	2415149	Female	82	3B
3	7218337	Female	81	Null
4	CRC-2412290	Female	76	2C	3	CRC-PKU-mix1-pico	Passed QC	CRC-PKU-mix1-me	Passed QC
5	CRC-2412788	Female	61	3B			Passed QC
6	CRC-2124325	Male	72	1			Passed QC
7	CRC-2358281	Female	47	2C	1	CRC-PKU-2-pico	Passed QC	CRC-PKU-2-me	Passed QC
8	CRC-2406676	Male	74	2B	1	CRC-PKU-3-pico	Passed QC	CRC-PKU-3-me	Passed QC	CRC-PKU-3-wgs	Passed QC
9	CRC-2389419	Male	56	2C	1	CRC-PKU-4-pico	Passed QC	CRC-PKU-4-me	Passed QC
10	CRC-2412075	Female	49	3B	1	CRC-PKU-5-pico	Falled	CRC-PKU-5-me	Passed QC	CRC-PKU-5-wgs	Passed QC
11	CRC-2277930	Male	64	3B	1	CRC-PKU-6-pico	Passed QC	CRC-PKU-6-me	Passed QC	CRC-PKU-6-wgs	Passed QC
12	CRC-2406395	Male	65	2A	1	CRC-PKU-8-pico	Passed QC	CRC-PKU-8-me	Passed QC	CRC-PKU-8-wgs	Passed QC
13	CRC-2392181	Female	52	3C	1	CRC-PKU-9-pico	Passed QC	CRC-PKU-9-me	Passed QC	CRC-PKU-9-wgs	Passed QC
14	CRC-2391358	Female	63	3B	1	CRC-PKU-10-pico	Passed QC	CRC-PKU-10-me	Passed QC	CRC-PKU-10-wgs	Passed QC
15	CRC-2412287	Female	62	2A	1	CRC-PKU-12-pico	Passed QC	CRC-PKU-12-me	Passed QC	CRC-PKU-12-wgs	Passed QC
16	CRC-2406569	Female	75	1	1	CRC-PKU-13-pico	Passed QC	CRC-PKU-13-me	Passed QC	CRC-PKU-13-wgs	Passed QC	CRC-PKU-13-qia	Included in analysis
17	CRC-2389477	Male	55	1	1	CRC-PKU-14-pico	Passed QC	CRC-PKU-14-me	Passed QC	CRC-PKU-14-wgs	Passed QC	CRC-PKU-14-qia	Included in analysis
18	CRC-2392315	Male	61	1	1	CRC-PKU-15-pico	Passed QC	CRC-PKU-15-me	Falled	CRC-PKU-15-wgs	Passed QC	CRC-PKU-15-qia	Included in analysis
19	CRC-2397621	Female	48	1	1	CRC-PKU-16-pico	Passed QC	CRC-PKU-16-me	Falled	CRC-PKU-16-wgs	Passed QC	CRC-PKU-16-qia	Included in analysis
20	CRC-2409545	Male	42	1	1	CRC-PKU-17-pico	Passed QC	CRC-PKU-17-me	Passed QC	CRC-PKU-17-wgs	Passed QC	CRC-PKU-17-qia	Included in analysis
21	CRC-2411260	Male	48	1	1	CRC-PKU-18-pico	Passed QC	CRC-PKU-18-me	Passed QC	CRC-PKU-18-wgs	Passed QC
22	CRC-2411548	Female	46	1	1	CRC-PKU-19-pico	Passed QC	CRC-PKU-19-me	Passed QC			CRC-PKU-19-qia	Included in analysis
23	CRC-2412167	Male	76	1	1	CRC-PKU-20-pico	Passed QC	CRC-PKU-20-me	Passed QC			CRC-PKU-20-qia	Included in analysis
24	CRC-2409038	Male	65	1	1	CRC-PKU-21-pico	Passed QC	CRC-PKU-21-me	Passed QC	CRC-PKU-21-wgs	Passed QC	CRC-PKU-21-qia	Included in analysis
25	CRC-2408549	Male	68	1	1	CRC-PKU-22-pico	Passed QC	CRC-PKU-22-me	Passed QC	CRC-PKU-22-wgs	Passed QC
26	CRC-2411160	Male	63	1	1	CRC-PKU-23-pico	Passed QC	CRC-PKU-23-me	Passed QC	CRC-PKU-23-wgs	Passed QC	CRC-PKU-23-qia	Included in analysis
27	CRC-2412064	Male	66	1	1	CRC-PKU-24-pico	Passed QC	CRC-PKU-24-me	Passed QC	CRC-PKU-24-wgs	Passed QC	CRC-PKU-24-qia	Included in analysis
28	CRC-2409228	Female	78	2A	1	CRC-PKU-25-pico	Passed QC	CRC-PKU-25-me	Passed QC	CRC-PKU-25-wgs	Passed QC
29	CRC-2387768	Female	63	2A	1	CRC-PKU-26-pico	Passed QC	CRC-PKU-26-me	Passed QC	CRC-PKU-26-wgs	Passed QC
30	CRC-2418503	Male	53	3a	1	CRC-PKU-27-pico	Passed QC	CRC-PKU-27-me	Passed QC	CRC-PKU-27-wgs	Passed QC	CRC-PKU-27-qia	Included in analysis
31	CRC-2418277	Male	56	2a	1	CRC-PKU-28-pico	Passed QC	CRC-PKU-28-me	Passed QC	CRC-PKU-28-wgs	Passed QC	CRC-PKU-28-qia	Included in analysis
32	CRC-2416785	Female	61	3	1	CRC-PKU-29-pico	Passed QC	CRC-PKU-29-me	Passed QC	CRC-PKU-29-wgs	Passed QC	CRC-PKU-29-qia	Included in analysis
33	CRC-2418658	Female	67	3	1	CRC-PKU-30-pico	Passed QC	CRC-PKU-30-me	Passed QC	CRC-PKU-30-wgs	Passed QC	CRC-PKU-30-qia	Included in analysis
34	CRC-2418060	Male	46	1	1	CRC-PKU-31-pico	Passed QC	CRC-PKU-31-me	Passed QC	CRC-PKU-31-wgs	Passed QC	CRC-PKU-31-qia	Included in analysis
35	CRC-2418488	Female	49	1	1	CRC-PKU-32-pico	Passed QC	CRC-PKU-32-me	Passed QC	CRC-PKU-32-wgs	Passed QC	CRC-PKU-32-qia	Included in analysis
36	CRC-2276341	Female	72	2A	1	CRC-PKU-33-pico	Passed QC	CRC-PKU-33-me	Passed QC	CRC-PKU-33-wgs	Passed QC
37	CRC-2389216	Male	61	1	1	CRC-PKU-34-pico	Passed QC
38	CRC-2389315	Female	68	2C	1	CRC-PKU-35-pico	Passed QC
39	CRC-2390804	Male	65	2A	1	CRC-PKU-36-pico	Passed QC
40	CRC-2405110	Male	64	2A	1	CRC-PKU-37-pico	Passed QC
41	CRC-2392154	Female	65	3B	1	CRC-PKU-38-pico	Passed QC
42	CRC-2396425	Female	63	3B	1	CRC-PKU-39-pico	Passed QC
43	CRC-2393856	Male	65	3C	1	CRC-PKU-40-pico	Passed QC
44	CRC-2211756	Male	76	2A	1	CRC-PKU-41-pico	Passed QC
45
46
STAD	STAD
	Total sample used				36	RNA data	36	Methylation data	35	WGS data	35	miRNA data	13
	Sample information					Total RNA		DNA Methylation		DNA-WGS		miRNA
	Patient ID	Gender	Age	Stage	mixed sample No	Data_ID	Quality control	Data_ID	Quality control	Data_ID	Quality control	Data_ID	Included in analysis
1	STAD-2412035	Male	60	1A	1	STAD-PKU-1-pico	Passed QC	STAD-PKU-1-me	Passed QC	STAD-PKU-1-wgs	Falled		STAD-PKU-1-wgs
2	STAD-2407781	Male	65	2B	1	STAD-PKU-2-pico	Passed QC	STAD-PKU-2-me	Passed QC	STAD-PKU-2-wgs	Falled		STAD-PKU-2-wgs
3	STAD-2407753	Male	65	2B	1	STAD-PKU-3-pico	Passed QC	STAD-PKU-3-me	Passed QC	STAD-PKU-3-wgs	Passed QC		STAD-PKU-3-wgs
4	STAD-2406510	Male	60	2B	1	STAD-PKU-4-pico	Falled	STAD-PKU-4-me	Passed QC	STAD-PKU-4-wgs	Passed QC		N
5	STAD-2407817	Male	66	1A	1	STAD-PKU-5-pico	Passed QC	STAD-PKU-5-me	Passed QC	STAD-PKU-5-wgs	Passed QC		STAD-PKU-5-wgs
6	STAD-2410621	Female	78	1B	1	STAD-PKU-6-pico	Passed QC			STAD-PKU-6-wgs	Passed QC		STAD-PKU-6-wgs
7	STAD-2411043	Female	72	1A	1	STAD-PKU-7-pico	Passed QC	STAD-PKU-7-me	Passed QC	STAD-PKU-7-wgs	Passed QC		STAD-PKU-7-wgs
8	STAD-2389088	Female	46	1A	1	STAD-PKU-8-pico	Passed QC	STAD-PKU-8-me	Falled	STAD-PKU-8-wgs	Passed QC		STAD-PKU-8-wgs
9	STAD-2409257	Male	73	1B	1	STAD-PKU-9-pico	Passed QC	STAD-PKU-9-me	Passed QC	STAD-PKU-9-wgs	Passed QC		STAD-PKU-9-wgs
10	STAD-2289794	Male	61	1A	1	STAD-PKU-10-pico	Passed QC	STAD-PKU-10-me	Passed QC	STAD-PKU-10-wgs	Passed QC		STAD-PKU-10-wgs
11	STAD_PKU-2408356	Male	78	3B	1	STAD-PKU-11-pico	Passed QC	STAD-PKU-11-me	Passed QC	STAD-PKU-11-wgs	Passed QC		STAD-PKU-11-wgs
12	STAD_PKU-2408664	Male	71	3B	1	STAD-PKU-12-pico	Passed QC	STAD-PKU-12-me	Passed QC	STAD-PKU-12-wgs	Passed QC		STAD-PKU-12-wgs
13	STAD_PKU-2412079	Male	76	3C	1	STAD-PKU-13-pico	Passed QC	STAD-PKU-13-me	Passed QC	STAD-PKU-13-wgs	Passed QC	STAD-PKU-13-qia	Included in analysis
14	STAD_PKU-2414224	Female	64	1A	1	STAD-PKU-15-pico	Passed QC	STAD-PKU-15-me	Passed QC	STAD-PKU-15-wgs	Passed QC	STAD-PKU-15-qia	Included in analysis
15	STAD-2389093	Female	68	3C	1	STAD-PKU-16-pico	Passed QC	STAD-PKU-16-me	Passed QC	STAD-PKU-16-wgs	Passed QC	STAD-PKU-16-qia	Included in analysis
16	STAD_PKU-2419363	Male	66	3B	1	STAD-PKU-17-pico	Passed QC	STAD-PKU-17-me	Passed QC	STAD-PKU-17-wgs	Passed QC	STAD-PKU-17-qia	Included in analysis
17	STAD-2388092	Male	55	3B	1	STAD-PKU-18-pico	Passed QC	STAD-PKU-18-me	Passed QC	STAD-PKU-18-wgs	Passed QC	STAD-PKU-18-qia	Included in analysis
18	STAD-2386936	Male	58	3B	1	STAD-PKU-19-pico	Passed QC	STAD-PKU-19-me	Passed QC	STAD-PKU-19-wgs	Passed QC	STAD-PKU-19-qia	Included in analysis
19	STAD-2412000	Male	56	2B	1	STAD-PKU-21-pico	Passed QC	STAD-PKU-21-me	Passed QC	STAD-PKU-21-wgs	Passed QC	STAD-PKU-21-qia	Included in analysis
20	STAD_PKU-2341412	Male	63	1A	1	STAD-PKU-22-pico	Passed QC	STAD-PKU-22-me	Passed QC	STAD-PKU-22-wgs	Passed QC	STAD-PKU-22-qia	Included in analysis
21	STAD_PKU-2394558	Female	63	1A	1	STAD-PKU-23-pico	Passed QC	STAD-PKU-23-me	Passed QC	STAD-PKU-23-wgs	Passed QC	STAD-PKU-23-qia	Included in analysis
22	STAD_PKU-2392576	Male	56	1A	1	STAD-PKU-24-pico	Passed QC	STAD-PKU-24-me	Passed QC	STAD-PKU-24-wgs	Passed QC
23	STAD_PKU-2418352	Male	54	3B	1	STAD-PKU-25-pico	Passed QC	STAD-PKU-25-me	Passed QC	STAD-PKU-25-wgs	Passed QC	STAD-PKU-25-qia	Included in analysis
24	STAD_PKU-2414470	Male	70	2B	1	STAD-PKU-26-pico	Passed QC	STAD-PKU-26-me	Passed QC	STAD-PKU-26-wgs	Passed QC
25	STAD_PKU-2416507	Male	49	3C	1	STAD-PKU-27-pico	Passed QC	STAD-PKU-27-me	Passed QC	STAD-PKU-27-wgs	Passed QC
26	STAD_PKU-2400904	Male	70	3C	1	STAD-PKU-28-pico	Passed QC	STAD-PKU-28-me	Passed QC	STAD-PKU-28-wgs	Passed QC
27	STAD_PKU-2397437	Male	75	3B	1	STAD-PKU-29-pico	Passed QC	STAD-PKU-29-me	Passed QC	STAD-PKU-29-wgs	Passed QC
28	STAD_PKU-2416249	Male	59	2A	1	STAD-PKU-30-pico	Passed QC	STAD-PKU-30-me	Passed QC	STAD-PKU-30-wgs	Passed QC
29	STAD_PKU-2418777	Male	51	1A	1	STAD-PKU-31-pico	Passed QC	STAD-PKU-31-me	Passed QC	STAD-PKU-31-wgs	Passed QC
30	STAD_PKU-2415932	Male	74	1A	1	STAD-PKU-32-pico	Passed QC	STAD-PKU-32-me	Passed QC
31	STAD_PKU-2048931	Male	70	1A	1	STAD-PKU-33-pico	Passed QC	STAD-PKU-33-me	Passed QC	STAD-PKU-33-wgs	Passed QC	STAD-PKU-33-qia	Included in analysis
32	STAD_PKU-2418587	Male	74	4	1	STAD-PKU-34-pico	Passed QC	STAD-PKU-34-me	Passed QC	STAD-PKU-34-wgs	Passed QC
33	STAD_PKU-2414185	Female	55	4	1	STAD-PKU-35-pico	Passed QC	STAD-PKU-35-me	Passed QC	STAD-PKU-35-wgs	Passed QC	STAD-PKU-35-qia	Included in analysis
34	STAD_PKU-2391321	Female	62	4	1	STAD-PKU-36-pico	Passed QC	STAD-PKU-36-me	Passed QC	STAD-PKU-36-wgs	Passed QC	STAD-PKU-36-qia	Included in analysis
35	STAD_PKU-2388003	Male	64	4	1	STAD-PKU-37-pico	Passed QC	STAD-PKU-37-me	Passed QC	STAD-PKU-37-wgs	Passed QC
36	STAD_PKU-2219227	Female	76	4	1	STAD-PKU-38-pico	Passed QC	STAD-PKU-38-me	Passed QC	STAD-PKU-38-wgs	Passed QC
NC	NC
	Total sample used				81	RNA data	30	Methylation data	31	WGS data	25	miRNA data	20
	Sample information					Total RNA		DNA Methylation		DNA-WGS		miRNA
	Patient ID	Gender	Age	Stage	mixed sample No	Data_ID	Quality control	Data_ID	Quality control	Data_ID	Quality control	Data_ID	Included in analysis
1	2406205	Male	27	NA	3			NC-PKU-mix0-me	Passed QC			NC-PKU-mix0-qia	Included in analysis
2	2392234	Male	24	NA
3	2358345	Male	28	NA
4	NC_PKU-2398934	Male	60	NA	3	NC-PKU-mix1-pico	Passed QC	NC-PKU-mix1-me	Passed QC
5	NC_PKU-2393221	Male	63	NA			Passed QC
6	NC_PKU-2391923	Male	57	NA			Passed QC
7	NC_PKU_64	Female	63	NA	2	NC-PKU-mix2-pico	Passed QC	NC-PKU-mix2-me	Passed QC
8	NC_PKU_66	Female	67	NA			Passed QC
9	NC_PKU_32	Male	61	NA	5	NC-PKU-mix3-pico	Passed QC	NC-PKU-mix3-me	Passed QC	NC-PKU-mix3-wgs	Passed QC
10	NC_PKU-29	Male	61	NA			Passed QC
11	NC_PKU-30	Male	66	NA			Passed QC
12	NC_PKU_44	Male	60	NA			Passed QC
13	NC_PKU-31	Male	60	NA			Passed QC
14	NC_PKU_65	Female	50	NA	2	NC-PKU-mix4-pico	Passed QC	NC-PKU-mix4-me	Passed QC	NC-PKU-mix4-wgs	Passed QC
15	NC_PKU_81	Female	50	NA			Passed QC
16	NC_PKU_36	Female	60	NA	3	NC-PKU-mix5-pico	Passed QC	NC-PKU-mix5-me	Passed QC
17	NC_PKU_71	Female	58	NA			Passed QC
18	NC_PKU_51	Female	63	NA			Passed QC
19	NC_PKU-27	Male	53	NA	6	NC-PKU-mix6-pico	Passed QC	NC-PKU-mix6-me	Passed QC	NC-PKU-mix6-wgs	Passed QC
20	NC_PKU-2408556	Male	54	NA			Passed QC
21	NC_PKU_41	Male	57	NA			Passed QC
22	NC_PKU_38	Male	57	NA			Passed QC
23	NC_PKU_39	Male	57	NA			Passed QC
24	NC_PKU_45	Male	59	NA			Passed QC
25	NC_PKU_78	Female	59	NA	2	NC-PKU-mix7-pico	Passed QC	NC-PKU-mix7-me	Passed QC	NC-PKU-mix7-wgs	Passed QC
26	NC_PKU_82	Female	59	NA			Passed QC
27	NC_PKU_40	Male	60	NA	4	NC-PKU-mix8-pico	Passed QC	NC-PKU-mix8-me	Passed QC	NC-PKU-mix8-wgs	Passed QC
28	NC_PKU_42	Male	62	NA			Passed QC
29	NC_PKU_43	Male	60	NA			Passed QC
30	NC_PKU_35	Male	70	NA			Passed QC
31	NC_PKU_83	Female	51	NA	2	NC-PKU-mix9-pico	Passed QC	NC-PKU-mix9-me	Passed QC	NC-PKU-mix9-wgs	Passed QC
32	NC_PKU_58	Female	47	NA			Passed QC
33	NC_PKU-0671826	Female	39	NA	1	NC-PKU-9-pico	Passed QC	NC-PKU-9-me	Passed QC	NC-PKU-9-wgs	Passed QC	NC-PKU-9-qia	Included in analysis
34	NC_PKU-2416741	Female	82	NA	1	NC-PKU-10-pico	Passed QC	NC-PKU-10-me	Passed QC	NC-PKU-10-wgs	Passed QC	NC-PKU-10-qia	Included in analysis
35	NC_PKU-2416997	Female	28	NA	1	NC-PKU-11-pico	Passed QC	NC-PKU-11-me	Passed QC	NC-PKU-11-wgs	Passed QC	NC-PKU-11-qia	Included in analysis
36	NC_PKU-2418111	Female	37	NA	1	NC-PKU-12-pico	Passed QC	NC-PKU-12-me	Passed QC	NC-PKU-12-wgs	Passed QC	NC-PKU-12-qia	Included in analysis
37	NC_PKU-2416938	Female	54	NA	1	NC-PKU-13-pico	Passed QC	NC-PKU-13-me	Passed QC	NC-PKU-13-wgs	Passed QC	NC-PKU-13-qia	Included in analysis
38	NC_PKU-2416830	Female	61	NA	1	NC-PKU-14-pico	Passed QC	NC-PKU-14-me	Passed QC	NC-PKU-14-wgs	Passed QC	NC-PKU-14-qia	Included in analysis
39	92	Female	59	NA	2	NC-PKU-mix15-pico	Passed QC	NC-PKU-mix15-me	Passed QC	NC-PKU-mix15-wgs	Passed QC	NC-PKU-mix15-qia	Included in analysis
40	88	Female	56	NA
41	95	Female	57	NA	4	NC-PKU-mix16-pico	Passed QC	NC-PKU-mix16-me	Passed QC	NC-PKU-mix16-wgs	Passed QC
42	101	Female	52	NA
43	100	Female	49	NA
44	102	Female	56	NA
45	114	Female	56	NA	2	NC-PKU-mix17-pico	Failed	NC-PKU-mix17-me	Passed QC
46	118	Female	59	NA
47	127	Female	58	NA	2	NC-PKU-mix18-pico	Passed QC	NC-PKU-mix18-me	Passed QC
48	131	Female	57	NA
49	133	Female	57	NA	2	NC-PKU-mix19-pico	Passed QC					NC-PKU-mix19-qia	Included in analysis
50	166	Female	57	NA
51	123	Male	40	NA	3	NC-PKU-mix20-pico	Passed QC	NC-PKU-mix20-me	Passed QC	NC-PKU-mix20-wgs	Passed QC	NC-PKU-mix20-qia	Included in analysis
52	216	Male	40	NA
53	125	Male	41	NA
54	121	Male	46	NA	3	NC-PKU-mix21-pico	Passed QC	NC-PKU-mix21-me	Passed QC	NC-PKU-mix21-wgs	Passed QC	NC-PKU-mix21-qia	Included in analysis
55	141	Male	46	NA
56	110	Male	47	NA
57	55	Male	48	NA	3	NC-PKU-mix22-pico	Passed QC	NC-PKU-mix22-me	Passed QC	NC-PKU-mix22-wgs	Passed QC	NC-PKU-mix22-qia	Included in analysis
58	67	Male	48	NA
59	143	Male	48	NA
60	245	Male	48	NA	3			NC-PKU-mix23-me	Passed QC	NC-PKU-mix23-wgs	Passed QC	NC-PKU-mix23-qia	Included in analysis
61	86	Male	49	NA
62	93	Male	49	NA
63	98	Male	49	NA	2	NC-PKU-mix24-pico	Passed QC	NC-PKU-mix24-me	Passed QC	NC-PKU-mix24-wgs	Passed QC	NC-PKU-mix24-qia	Included in analysis
64	108	Male	49	NA
65	111	Male	49	NA	3	NC-PKU-mix25-pico	Passed QC	NC-PKU-mix25-me	Passed QC	NC-PKU-mix25-wgs	Passed QC	NC-PKU-mix25-qia	Included in analysis
66	112	Male	49	NA
67	116	Male	49	NA
68	201	Male	49	NA	3	NC-PKU-mix26-pico	Passed QC	NC-PKU-mix26-me	Passed QC	NC-PKU-mix26-wgs	Passed QC	NC-PKU-mix26-qia	Included in analysis
69	208	Male	49	NA
70	59	Male	50	NA
71	72	Male	50	NA	2	NC-PKU-mix27-pico	Passed QC	NC-PKU-mix27-me	Passed QC	NC-PKU-mix27-wgs	Passed QC	NC-PKU-mix27-qia	Included in analysis
72	73	Male	50	NA
73	79	Male	50	NA	3	NC-PKU-mix28-pico	Passed QC	NC-PKU-mix28-me	Passed QC	NC-PKU-mix28-wgs	Passed QC	NC-PKU-mix28-qia	Included in analysis
74	136	Male	50	NA
75	142	Male	50	NA
76	147	Male	50	NA	3	NC-PKU-mix29-pico	Passed QC	NC-PKU-mix29-me	Passed QC	NC-PKU-mix29-wgs	Passed QC	NC-PKU-mix29-qia	Included in analysis
77	196	Male	50	NA
78	215	Male	50	NA
79	105	Male	51	NA	3	NC-PKU-mix30-pico	Passed QC	NC-PKU-mix30-me	Passed QC	NC-PKU-mix30-wgs	Passed QC	NC-PKU-mix30-qia	Included in analysis
80	119	Male	51	NA
81	144	Male	51	NA
