## Supplementary Table 2 for "Cell-free multi-omics analysis reveals tumor status-informative signatures in gastrointestinal cancer patients’ plasma"

### Sheet: DNA-WGS
data_id	group	lib_yield	cycles	enrich_relH	estimated.max.saturation	estimated.max.saturation.3k	MEDIPS_QC	genome_depth	coverage_depth	coverage_ratio	depth_cov_QC	mapped_ratio	nonDup-ratio	uniq_reads	availReads_QC	wgs_passQCloose
CRC-PKU-10-wgs	CRC	505.4	11	1.23675	0.8581	0.946772	Y	1.19016	2.40032	0.495834	Y	0.999881	0.924147	2.46881e+07	Y	Y
CRC-PKU-12-wgs	CRC		12	1.22433	0.752233	0.896609	Y	0.819408	2.08941	0.392173	Y	0.999592	0.753836	1.72068e+07	Y	Y
CRC-PKU-13-wgs	CRC		12	1.18015	0.883677	0.95984	Y	1.45114	2.48967	0.582866	Y	0.99968	0.671072	3.01709e+07	Y	Y
CRC-PKU-14-wgs	CRC			1.17917	0.93427	0.98032	Y	4.15529	4.57321	0.908616	Y	0.999213	0.736271	8.57684e+07	Y	Y
CRC-PKU-15-wgs	CRC		12	1.1165	0.903579	0.969144	Y	1.80186	2.69606	0.668334	Y	0.999811	0.797938	3.72456e+07	Y	Y
CRC-PKU-16-wgs	CRC		12	1.19288	0.822706	0.939152	Y	1.47496	2.50082	0.58979	Y	0.999787	0.800387	3.06016e+07	Y	Y
CRC-PKU-17-wgs	CRC		12	1.24494	0.873047	0.958652	Y	1.62024	2.54153	0.637506	Y	0.999835	0.834288	3.34199e+07	Y	Y
CRC-PKU-18-wgs	CRC			1.32375	0.853669	0.950155	Y	1.12951	2.30107	0.490862	Y	0.999754	0.681521	2.30463e+07	Y	Y
CRC-PKU-21-wgs	CRC		12	1.23165	0.813424	0.928362	Y	0.892693	2.12465	0.42016	Y	0.999531	0.688648	1.84796e+07	Y	Y
CRC-PKU-22-wgs	CRC	410.4	11	1.19833	0.859798	0.951599	Y	0.914797	2.22596	0.410967	Y	0.999805	0.930312	1.91779e+07	Y	Y
CRC-PKU-23-wgs	CRC		12	1.14889	0.908787	0.969844	Y	1.8028	2.65793	0.678272	Y	0.999781	0.778129	3.72108e+07	Y	Y
CRC-PKU-24-wgs	CRC		12	1.2282	0.929925	0.976143	Y	1.63389	2.61133	0.625693	Y	0.999701	0.716807	3.38296e+07	Y	Y
CRC-PKU-25-wgs	CRC		12	1.10641	0.902225	0.965832	Y	0.900079	2.06655	0.435546	Y	0.999788	0.780004	1.87682e+07	Y	Y
CRC-PKU-26-wgs	CRC			1.17881	0.941846	0.982707	Y	4.64659	5.01558	0.926432	Y	0.998984	0.730113	9.57939e+07	Y	Y
CRC-PKU-27-wgs	CRC	140	12	1.06957	0.956178	0.987201	Y	5.80835	5.99479	0.968901	Y	0.999506	0.625264	1.20863e+08	Y	Y
CRC-PKU-28-wgs	CRC	70	12	1.16568	0.961675	0.988901	Y	5.445	5.74954	0.947033	Y	0.999534	0.487705	1.14282e+08	Y	Y
CRC-PKU-29-wgs	CRC	60	12	1.19569	0.933227	0.981964	Y	5.96825	6.22532	0.958705	Y	0.999625	0.524222	1.21603e+08	Y	Y
CRC-PKU-30-wgs	CRC	66	12	1.20779	0.939495	0.98326	Y	5.54896	5.8764	0.944279	Y	0.999435	0.504943	1.1662e+08	Y	Y
CRC-PKU-31-wgs	CRC	50	12	1.11344	0.955593	0.987317	Y	4.61321	4.9822	0.925938	Y	0.999581	0.411292	9.60951e+07	Y	Y
CRC-PKU-32-wgs	CRC	92	12	1.19983	0.978899	0.994722	Y	10.2598	10.29	0.997063	Y	0.999661	0.423761	2.08219e+08	Y	Y
CRC-PKU-33-wgs	CRC	191.9	12	1.02054	0.849164	0.943565	Y	0.912574	2.07775	0.439214	Y	0.999897	0.810024	1.87169e+07	Y	Y
CRC-PKU-3-wgs	CRC	1368	12	1.18929	0.876148	0.954799	Y	1.05865	2.34377	0.451689	Y	0.999746	0.73919	2.20174e+07	Y	Y
CRC-PKU-5-wgs	CRC	3000	13	1.58601	0.931913	0.979422	Y	2.263	3.29431	0.686941	Y	0.998616	0.770463	4.71971e+07	Y	Y
CRC-PKU-6-wgs	CRC	256.5	12	1.0574	0.838824	0.935156	Y	1.0808	2.2216	0.486498	Y	0.999897	0.810425	2.22493e+07	Y	Y
CRC-PKU-8-wgs	CRC	615.4	12	1.2818	0.77193	0.897684	Y	0.876356	2.21842	0.395036	Y	0.999521	0.937518	1.81161e+07	Y	Y
CRC-PKU-9-wgs	CRC	493	12	1.27414	0.873929	0.957876	Y	1.08671	2.35097	0.462238	Y	0.998926	0.922751	2.29376e+07	Y	Y
NC-PKU-10-wgs	NC	200	12	1.10235	0.958928	0.988157	Y	8.88407	8.95166	0.992449	Y	0.999547	0.687159	1.87116e+08	Y	Y
NC-PKU-11-wgs	NC	30	12	1.2385	0.957384	0.987541	Y	3.43363	4.03606	0.850738	Y	0.999456	0.332769	7.12243e+07	Y	Y
NC-PKU-12-wgs	NC	399	10	1.07321	0.946524	0.984425	Y	7.92395	8.05445	0.983797	Y	0.999414	0.830881	1.63464e+08	Y	Y
NC-PKU-13-wgs	NC	30	12	1.12375	0.950811	0.985818	Y	3.02707	3.72382	0.812894	Y	0.999428	0.320395	6.36097e+07	Y	Y
NC-PKU-14-wgs	NC	847.4	10	1.05416	0.942576	0.982881	Y	10.545	10.5965	0.995142	Y	0.999562	0.816342	2.16107e+08	Y	Y
NC-PKU-9-wgs	NC	40	12	1.12931	0.946889	0.984359	Y	4.69761	5.04164	0.931763	Y	0.999461	0.446954	9.83553e+07	Y	Y
NC-PKU-mix15-wgs	NC	121.6	13	1.25133	0.906455	0.964628	Y	0.86858	1.94101	0.447489	Y	0.999785	0.695512	1.79359e+07	Y	Y
NC-PKU-mix16-wgs	NC	370.5	13	1.2496	0.789042	0.922748	Y	0.831318	2.07196	0.401223	Y	0.999808	0.74564	1.72189e+07	Y	Y
NC-PKU-mix20-wgs	NC	418	10	1.34783	0.839205	0.938873	Y	1.08786	2.20344	0.493708	Y	0.999775	0.808548	2.22886e+07	Y	Y
NC-PKU-mix21-wgs	NC	247	10	1.20059	0.845988	0.945541	Y	1.15154	2.24935	0.511945	Y	0.999806	0.772068	2.36074e+07	Y	Y
NC-PKU-mix22-wgs	NC	101.46	9	1.26848	0.907812	0.965471	Y	0.952612	1.98845	0.479073	Y	0.999834	0.792547	1.95642e+07	Y	Y
NC-PKU-mix23-wgs	NC			1.13068	0.906318	0.969711	Y	1.37943	2.38638	0.578042	Y	0.99988	0.82716	2.83348e+07	Y	Y
NC-PKU-mix24-wgs	NC			1.21675	0.927268	0.973538	Y	1.64154	2.50461	0.655409	Y	0.999876	0.789156	3.37339e+07	Y	Y
NC-PKU-mix25-wgs	NC			1.1921	0.868492	0.952745	Y	1.25153	2.30214	0.543639	Y	0.999768	0.775755	2.6052e+07	Y	Y
NC-PKU-mix26-wgs	NC		12	1.16856	0.935547	0.976916	Y	1.73974	2.56977	0.677002	Y	0.999779	0.768615	3.56912e+07	Y	Y
NC-PKU-mix27-wgs	NC		12	1.14452	0.886086	0.95645	Y	1.60073	2.50268	0.639608	Y	0.99978	0.757928	3.30837e+07	Y	Y
NC-PKU-mix28-wgs	NC		12	1.16893	0.883865	0.960378	Y	1.82188	2.69582	0.675816	Y	0.999777	0.721438	3.79558e+07	Y	Y
NC-PKU-mix29-wgs	NC		12	1.14506	0.889232	0.958864	Y	0.987279	2.09382	0.47152	Y	0.999826	0.808815	2.03383e+07	Y	Y
NC-PKU-mix30-wgs	NC		12	1.171	0.899366	0.962593	Y	1.44296	2.29215	0.629523	Y	0.999809	0.823115	2.9369e+07	Y	Y
NC-PKU-mix3-wgs	NC	343.9	12	1.13112	0.839138	0.935684	Y	0.845368	2.09233	0.404031	Y	0.999555	0.764535	1.73551e+07	Y	Y
NC-PKU-mix4-wgs	NC	6000	13	1.36852	0.910654	0.972776	Y	2.7194	3.50507	0.775847	Y	0.998607	0.73312	5.65806e+07	Y	Y
NC-PKU-mix6-wgs	NC	918	12	1.26459	0.842131	0.935903	Y	1.04073	2.22423	0.467903	Y	0.999428	0.926419	2.14679e+07	Y	Y
NC-PKU-mix7-wgs	NC	731	12	1.32718	0.766967	0.908715	Y	0.941144	2.24622	0.418991	Y	0.999761	0.936718	1.94574e+07	Y	Y
NC-PKU-mix8-wgs	NC	311.6	11	1.23781	0.838569	0.938207	Y	0.931659	2.14497	0.434345	Y	0.999815	0.934236	1.9247e+07	Y	Y
NC-PKU-mix9-wgs	NC	456	11	1.20596	0.795301	0.91721	Y	0.774977	2.07127	0.374156	Y	0.999844	0.937791	1.60629e+07	Y	Y
STAD-PKU-10-wgs	STAD	67.26	11	1.24331	0.807535	0.928805	Y	0.517348	1.88571	0.274351	Y	0.99981	0.679942	1.07163e+07	Y	Y
STAD-PKU-11-wgs	STAD	41.8	11	1.26173	0.793907	0.920318	Y	0.616466	1.95929	0.314637	Y	0.999781	0.680343	1.28669e+07	Y	Y
STAD-PKU-12-wgs	STAD	112.1	11	1.22548	0.757237	0.896293	Y	0.529678	1.88146	0.281525	Y	0.999862	0.713081	1.11559e+07	Y	Y
STAD-PKU-16-wgs	STAD		12	1.13102	0.873939	0.955062	Y	0.980096	2.08583	0.469883	Y	0.999714	0.830737	2.02014e+07	Y	Y
STAD-PKU-17-wgs	STAD			1.12112	0.858977	0.949034	Y	1.13695	2.20973	0.514517	Y	0.99968	0.818388	2.32533e+07	Y	Y
STAD-PKU-18-wgs	STAD		12	1.20002	0.802831	0.923554	Y	0.641621	1.96218	0.326995	Y	0.98092	0.830595	1.34248e+07	Y	Y
STAD-PKU-19-wgs	STAD		12	1.12877	0.777479	0.919557	Y	0.803278	2.12763	0.377547	Y	0.983021	0.810588	1.68398e+07	Y	Y
STAD-PKU-1-wgs	STAD	29.64	12	2.94492	0.976687	0.991818	N	0.502352	2.4091	0.208523	Y	0.999166	0.676703	1.06239e+07	Y	N
STAD-PKU-23-wgs	STAD		12	1.15748	0.821291	0.934693	Y	0.83094	2.10576	0.394604	Y	0.980108	0.827092	1.74608e+07	Y	Y
STAD-PKU-24-wgs	STAD			1.18399	0.868421	0.957523	Y	1.61988	2.64317	0.612856	Y	0.97587	0.80387	3.39833e+07	Y	Y
STAD-PKU-25-wgs	STAD		12	1.19658	0.884449	0.960201	Y	1.88907	2.86416	0.659554	Y	0.979778	0.83372	3.96208e+07	Y	Y
STAD-PKU-26-wgs	STAD			1.0988	0.894905	0.966547	Y	1.56647	2.53079	0.618965	Y	0.999889	0.830775	3.19821e+07	Y	Y
STAD-PKU-27-wgs	STAD		12	1.12068	0.895931	0.967333	Y	2.03433	2.80775	0.72454	Y	0.999809	0.794406	4.17603e+07	Y	Y
STAD-PKU-28-wgs	STAD		12	1.12748	0.836894	0.931175	Y	0.967408	2.07466	0.466296	Y	0.999881	0.827241	1.99569e+07	Y	Y
STAD-PKU-29-wgs	STAD			1.21646	0.881261	0.9593	Y	1.45169	2.46626	0.588619	Y	0.999848	0.805727	2.99262e+07	Y	Y
STAD-PKU-2-wgs	STAD	50.16	12	2.48143	0.965756	0.988085	N	0.570226	2.28083	0.250009	Y	0.99949	0.683377	1.2085e+07	Y	N
STAD-PKU-30-wgs	STAD		12	1.14057	0.849213	0.943952	Y	1.2039	2.26472	0.53159	Y	0.999805	0.778231	2.4893e+07	Y	Y
STAD-PKU-31-wgs	STAD			1.23589	0.889427	0.96109	Y	1.48936	2.41442	0.61686	Y	0.999837	0.797371	3.03766e+07	Y	Y
STAD-PKU-33-wgs	STAD		12	1.28912	0.791968	0.927202	Y	0.866353	2.16651	0.399885	Y	0.96594	0.826556	1.84672e+07	Y	Y
STAD-PKU-34-wgs	STAD	336.3	12	1.35432	0.842607	0.942645	Y	0.993178	2.23502	0.444372	Y	0.99984	0.802109	2.04403e+07	Y	Y
STAD-PKU-35-wgs	STAD	383.8	12	1.26965	0.798402	0.928595	Y	0.873219	2.08756	0.418296	Y	0.999861	0.809207	17915177	Y	Y
STAD-PKU-36-wgs	STAD	828.4	12	1.22982	0.854341	0.950006	Y	1.11763	2.28872	0.48832	Y	0.99987	0.803981	2.29097e+07	Y	Y
STAD-PKU-37-wgs	STAD	279.3	12	1.13712	0.879532	0.961225	Y	1.20373	2.25265	0.534364	Y	0.999853	0.804313	2.47317e+07	Y	Y
STAD-PKU-38-wgs	STAD	281.2	12	1.13034	0.869498	0.952445	Y	1.10258	2.1693	0.508264	Y	0.999859	0.80677	2.26384e+07	Y	Y
STAD-PKU-3-wgs	STAD	95	12	1.27862	0.733447	0.886026	Y	0.583794	2.0574	0.283754	Y	0.999763	0.729639	1.2233e+07	Y	Y
STAD-PKU-4-wgs	STAD	75.62	12	1.45238	0.786279	0.918305	Y	0.543339	1.95518	0.277897	Y	0.999495	0.703148	11330176	Y	Y
STAD-PKU-5-wgs	STAD	60.04	12	1.23641	0.763558	0.908182	Y	0.455755	1.8526	0.246009	Y	0.99977	0.708672	9.34001e+06	Y	Y
STAD-PKU-6-wgs	STAD	258.4	12	1.32819	0.789655	0.923162	Y	0.553802	1.99937	0.276988	Y	0.999769	0.694296	1.14251e+07	Y	Y
STAD-PKU-7-wgs	STAD	264.1	12	1.40789	0.762035	0.906502	Y	0.558619	2.00676	0.278369	Y	0.999784	0.732137	1.14448e+07	Y	Y
STAD-PKU-8-wgs	STAD	72.2	12	1.20383	0.750504	0.895317	Y	0.475701	1.90423	0.249813	Y	0.99968	0.711008	9.83279e+06	Y	Y
STAD-PKU-9-wgs	STAD	300.2	11	1.29707	0.765449	0.900754	Y	0.487947	1.92096	0.254012	Y	0.999892	0.728013	1.00435e+07	Y	Y
STAD-PKU-13-wgs	STAD			1.14384	0.864386	0.950822	Y	1.33443	2.37925	0.560863	Y	0.999352	0.833579	2.75236e+07	Y	Y
STAD-PKU-15-wgs	STAD			1.13635	0.871067	0.955262	Y	1.41602	2.41522	0.586289	Y	0.999713	0.809941	2.91657e+07	Y	Y
STAD-PKU-21-wgs	STAD			1.14891	0.798285	0.924716	Y	0.98539	2.19573	0.448775	Y	0.972996	0.817777	2.08141e+07	Y	Y
STAD-PKU-22-wgs	STAD			1.19372	0.888649	0.967136	Y	1.26501	2.45663	0.514937	Y	0.983649	0.824264	2.63987e+07	Y	Y

### Sheet: DNA-cfMeDIP
data_id	group	lib_yield	antibody	cycles	total_reads	mapped_reads	paired_reads	properPaired_reads	mapped_ratio	map_hg38_passQC	genome_depth	coverage_depth	coverage_ratio	depth_cov_passQC	PERCENT_DUPLICATION	ESTIMATED_LIBRARY_SIZE	nonDup-ratio	uniq_reads	availReads_QC	enrichment.score.relH	enrichment.score.GoGe	estimated.max.saturation	MEDIPS_QC	medip_passQCloose
CRC-PKU-10-me	CRC	741	1	16	17882440	17882440	17882440	17286360	0.931183	Y	0.572149	3.46127	0.1653	Y	0.321721	11075233	0.678279	1.17102e+07	Y	3.97666	2.1267	0.988878	Y	Y
CRC-PKU-12-me	CRC	58.14	1.5	16	38361756	38361756	38361756	35336082	0.932237	Y	0.611987	2.62488	0.233149	Y	0.63958	6899346	0.36042	1.26647e+07	Y	2.8712	1.78895	0.97714	Y	Y
CRC-PKU-13-me	CRC	39.9	1.5	16	37264171	37264171	37264171	34464582	0.938224	Y	0.472095	2.5732	0.183466	Y	0.717337	5044756	0.282663	9.7322e+06	Y	3.14311	1.91434	0.988266	Y	Y
CRC-PKU-14-me	CRC	55.1	1	16	55444561	55444561	55444561	51536626	0.93501	Y	0.572863	2.72319	0.210364	Y	0.768478	6050698	0.231522	1.19133e+07	Y	3.27368	2.04338	0.99465	Y	Y
CRC-PKU-15-me	CRC	159.41	1	16	26614129	26614129	26614129	25151702	0.955182	Y	0.745734	2.17145	0.343427	Y	0.396283	11527431	0.603717	1.51869e+07	Y	1.3847	1.16702	0.97186	N	N
CRC-PKU-16-me	CRC	199.5	1	16	23526413	23526413	23526413	22803390	0.971241	Y	0.72966	2.1407	0.340852	Y	0.349165	12554284	0.650835	1.4843e+07	Y	1.44834	1.15453	0.93435	N	N
CRC-PKU-17-me	CRC	463.6	1.5	16	48506098	48506098	48506098	40334510	0.924499	Y	1.30234	2.93072	0.444376	Y	0.34187	23031303	0.65813	2.65649e+07	Y	2.45971	1.60372	0.979987	Y	Y
CRC-PKU-18-me	CRC	29.64	1.5	16	40466001	40466001	40466001	37103246	0.931103	Y	0.39144	2.46333	0.158907	Y	0.782024	4094798	0.217976	8.09418e+06	Y	3.09867	1.88626	0.982148	Y	Y
CRC-PKU-19-me	CRC	828	1	16	45751324	45751324	45751324	41651310	0.968065	Y	1.34124	2.51165	0.534007	Y	0.349134	23191037	0.650866	2.71161e+07	Y	1.71212	1.26929	0.962515	N	Y
CRC-PKU-20-me	CRC	32.49	1.5	16	40666598	40666598	40666598	38965906	0.958578	Y	0.437313	2.57597	0.169766	Y	0.768268	4577747	0.231732	9.01382e+06	Y	3.05741	1.86492	0.983288	Y	Y
CRC-PKU-21-me	CRC	37.05	1.5	16	47430848	47430848	47430848	44234558	0.947178	Y	0.456185	2.3183	0.196776	Y	0.787576	4746829	0.212424	9.39433e+06	Y	2.55901	1.69249	0.970069	Y	Y
CRC-PKU-22-me	CRC	737.2	1	16	17258618	17258618	17258618	16812402	0.935391	Y	0.578314	3.05652	0.189206	Y	0.295168	12097163	0.704832	1.18372e+07	Y	3.59882	2.04901	0.989517	Y	Y
CRC-PKU-23-me	CRC	166.82	1.5	16	37037465	37037465	37037465	32539098	0.942554	Y	0.900593	3.49503	0.257678	Y	0.4342	13051694	0.5658	1.83973e+07	Y	3.42584	2.00259	0.995803	Y	Y
CRC-PKU-24-me	CRC	43.7	1.5	16	28851359	28851359	28851359	27465622	0.944901	Y	0.543806	2.78887	0.194992	Y	0.594184	6314174	0.405816	1.11389e+07	Y	3.15588	1.91007	0.989824	Y	Y
CRC-PKU-25-me	CRC	18.468	1	16	37700020	37700020	37700020	36506726	0.968884	Y	0.262368	1.84443	0.142248	Y	0.851084	2719589	0.148916	5.43146e+06	Y	2.09977	1.59062	0.978524	N	Y
CRC-PKU-26-me	CRC	14.82	1	16	60222811	60222811	60222811	55146348	0.925103	Y	0.188231	2.40308	0.0783293	Y	0.926403	2026153	0.073597	4.05233e+06	Y	3.54307	2.19836	0.991966	Y	Y
CRC-PKU-27-me	CRC	166.82	1	16	20976786	20976786	20976786	19751372	0.957092	Y	0.615968	2.00653	0.306982	Y	0.366644	10162761	0.633356	1.25105e+07	Y	1.53137	1.32566	0.989809	N	Y
CRC-PKU-28-me	CRC	75.24	1	16	31973991	31973991	31973991	30619258	0.968224	Y	0.629572	2.22122	0.283436	Y	0.577969	7443199	0.422031	1.2917e+07	Y	1.56937	1.28807	0.987416	N	Y
CRC-PKU-29-me	CRC	89.68	1	16	23098066	23098066	23098066	20155008	0.905576	Y	0.514108	2.16802	0.237133	Y	0.472265	7025917	0.527735	1.06448e+07	Y	1.66168	1.29143	0.922905	N	Y
CRC-PKU-2-me	CRC	60	1	16	48152190	48152190	48152190	47419854	0.936588	Y	0.744056	3.33145	0.223343	Y	0.668359	8360295	0.331641	1.57047e+07	Y	3.12564	1.8953	0.998653	Y	Y
CRC-PKU-30-me	CRC	91.2	1	16	23389797	23389797	23389797	21902754	0.976796	Y	0.564345	2.14739	0.262805	Y	0.474571	7581200	0.525429	1.15198e+07	Y	1.56273	1.2177	0.940115	N	Y
CRC-PKU-31-me	CRC	38	1	16	19654216	19654216	19654216	18685134	0.959866	Y	0.352691	1.93826	0.181963	Y	0.613964	4007500	0.386036	7.20841e+06	Y	1.48374	1.23295	0.951357	N	Y
CRC-PKU-32-me	CRC	94.62	1	16	26865344	26865344	26865344	23778472	0.922095	Y	0.580714	2.18661	0.265577	Y	0.498918	7573498	0.501082	1.19202e+07	Y	1.61342	1.28695	0.986118	N	Y
CRC-PKU-33-me	CRC				24939421	24939421	24939421	20569710	0.947905	Y	0.738189	2.70069	0.273333	Y	0.270819	15778277	0.729181	1.49929e+07	Y	2.86656	1.82924	0.99146	Y	Y
CRC-PKU-3-me	CRC	1600	2	16	59349701	59349701	59349701	58193650	0.95457	Y	2.16419	5.49709	0.393697	Y	0.238889	52490979	0.761111	4.42444e+07	Y	3.70244	2.0055	0.996495	Y	Y
CRC-PKU-4-me	CRC	1266	1	16	43136858	43136858	43136858	41565798	0.933898	Y	1.55287	4.93212	0.314848	Y	0.231729	38891713	0.768271	3.1875e+07	Y	3.67703	2.03264	0.995357	Y	Y
CRC-PKU-5-me	CRC	856	2	16	49745535	49745535	49745535	49365382	0.983237	Y	1.85696	3.15509	0.58856	Y	0.233018	45900721	0.766982	3.78393e+07	Y	1.92357	1.32645	0.957519	N	Y
CRC-PKU-6-me	CRC				22982118	22982118	22982118	18794052	0.955793	Y	0.707755	2.57215	0.275161	Y	0.234678	17217999	0.765322	1.43861e+07	Y	2.59761	1.7191	0.978	Y	Y
CRC-PKU-8-me	CRC	718.2	1	16	15732966	15732966	15732966	15319906	0.936595	Y	0.532928	3.34142	0.159492	Y	0.284971	11571448	0.715029	1.09426e+07	Y	3.95672	2.10939	0.99017	Y	Y
CRC-PKU-9-me	CRC	1105	1	16	20715013	20715013	20715013	19965774	0.936498	Y	0.680877	3.77295	0.180463	Y	0.303718	13833291	0.696282	1.38926e+07	Y	3.94753	2.09868	0.988251	Y	Y
CRC-PKU-mix0-me	CRC	1000	1	16	59080665	59080665	59080665	54979006	0.914116	Y	1.86771	6.42907	0.290509	Y	0.302398	37295783	0.697602	3.83144e+07	Y	3.73374	2.10188	0.997638	Y	Y
CRC-PKU-mix1-me	CRC	17	1	16	40274015	40274015	40274015	39723734	0.953373	Y	0.334233	2.43493	0.137266	Y	0.82558	3475916	0.17442	6.92625e+06	Y	2.94501	1.84229	0.986483	Y	Y
NC-PKU-10-me	NC	220	2	16	45074443	45074443	45074443	40120366	0.950423	Y	1.09931	2.631	0.41783	Y	0.437141	15847289	0.562859	2.25874e+07	Y	2.37656	1.6297	0.983006	N	Y
NC-PKU-11-me	NC	32.8	2	16	51389895	51389895	51389895	47781358	0.96136	Y	0.407606	2.41659	0.16867	Y	0.824545	4204105	0.175455	8.37676e+06	Y	3.00565	1.94133	0.988753	Y	Y
NC-PKU-12-me	NC	15.68	2	16	51093806	51093806	51093806	47070044	0.949618	Y	0.194529	2.29789	0.0846555	Y	0.913789	2028717	0.086211	4.05741e+06	Y	2.94398	1.97535	0.982006	Y	Y
NC-PKU-13-me	NC	26	2	16	55380241	55380241	55380241	51328350	0.958173	Y	0.283737	2.1979	0.129095	Y	0.884752	2955998	0.115248	5.91082e+06	Y	2.51073	1.77531	0.976389	Y	Y
NC-PKU-14-me	NC	14.24	2	16	49554413	49554413	49554413	45738118	0.946616	Y	0.184176	2.28151	0.0807254	Y	0.915453	1931313	0.084547	3.86259e+06	Y	3.15683	1.99942	0.975126	Y	Y
NC-PKU-9-me	NC	41.6	2	16	53004730	53004730	53004730	49585570	0.951915	Y	0.475062	2.30014	0.206536	Y	0.80136	4958077	0.19864	9.84299e+06	Y	2.58423	1.74698	0.978678	Y	Y
NC-PKU-mix0-me	NC	12	1	16	46281777	46281777	46281777	45599688	0.928773	Y	0.159398	2.85489	0.0558335	Y	0.925413	1701550	0.074587	3.40308e+06	Y	3.61114	2.13081	0.987039	Y	Y
NC-PKU-mix15-me	NC	55.1	1	16	69651600	69651600	69651600	65115942	0.946691	Y	0.351743	2.49102	0.141205	Y	0.885314	3729008	0.114686	7.45652e+06	Y	3.66769	2.12576	0.993933	Y	Y
NC-PKU-mix16-me	NC	62.32	1	16	54104231	54104231	54104231	51812130	0.958076	Y	0.622835	2.7889	0.223326	Y	0.750391	6602567	0.249609	1.29256e+07	Y	3.50719	1.98574	0.987465	Y	Y
NC-PKU-mix17-me	NC	664	1	16	36533167	36533167	36533167	34000316	0.980673	Y	1.07691	2.18579	0.492684	Y	0.360121	18152717	0.639879	2.17549e+07	Y	1.56165	1.21573	0.974468	N	Y
NC-PKU-mix18-me	NC	436	1	16	59996656	59996656	59996656	56026488	0.97683	Y	1.4001	2.74195	0.510622	Y	0.49167	18397963	0.50833	2.84875e+07	Y	1.79375	1.28962	0.950936	N	Y
NC-PKU-mix1-me	NC	12	1	16	47934444	47934444	47934444	47387922	0.960718	Y	0.223747	2.34942	0.0952349	Y	0.901884	2326653	0.098116	4.65309e+06	Y	2.85676	1.81819	0.973144	Y	Y
NC-PKU-mix20-me	NC	596	1	16	44183433	44183433	44183433	41832840	0.979999	Y	1.30493	2.46095	0.530257	Y	0.369435	21458518	0.630565	2.63827e+07	Y	1.64461	1.2473	0.954587	N	Y
NC-PKU-mix21-me	NC	37.05	1	16	31599005	31599005	31599005	30738952	0.975434	Y	0.428684	1.923	0.222925	Y	0.715541	4534877	0.284459	8.74094e+06	Y	1.89839	1.42291	0.971403	N	Y
NC-PKU-mix22-me	NC	118.94	1	16	44827341	44827341	44827341	42464540	0.963544	Y	0.924175	2.3861	0.387317	Y	0.555715	11177275	0.444285	1.88513e+07	Y	2.19993	1.5639	0.987509	N	Y
NC-PKU-mix23-me	NC	1760	1.5	16	70014486	70014486	70014486	65072498	0.966117	Y	2.34628	3.44831	0.680414	Y	0.268636	50875128	0.731364	4.76e+07	Y	1.9716	1.43867	0.991645	N	Y
NC-PKU-mix24-me	NC	876	1.5	16	43917483	43917483	43917483	41858606	0.956348	Y	1.53618	2.8937	0.530872	Y	0.254538	34893992	0.745462	3.11946e+07	Y	2.30407	1.58746	0.991437	N	Y
NC-PKU-mix25-me	NC	240	1.5	16	36795548	36795548	36795548	34653944	0.961699	Y	1.0769	2.48758	0.432908	Y	0.367422	17695599	0.632578	2.19418e+07	Y	2.00611	1.45553	0.979333	N	Y
NC-PKU-mix26-me	NC	244	1.5	16	34073161	34073161	34073161	27819990	0.899748	N	0.861533	2.39069	0.36037	Y	0.368087	14153391	0.631913	1.75938e+07	Y	2.16599	1.55635	0.993347	Y	Y
NC-PKU-mix27-me	NC	156.8	1.5	16	36379469	36379469	36379469	31247826	0.914806	Y	0.907495	2.43617	0.372509	Y	0.407582	13702787	0.592418	1.85254e+07	Y	2.13327	1.52872	0.981797	N	Y
NC-PKU-mix28-me	NC	202	1.5	16	45459314	45459314	45459314	41779294	0.96152	Y	1.20442	2.59391	0.464326	Y	0.412317	17995116	0.587683	2.45638e+07	Y	1.91948	1.40064	0.980315	N	Y
NC-PKU-mix29-me	NC	676	1.5	16	42324016	42324016	42324016	40420106	0.962497	Y	1.43236	2.69774	0.53095	Y	0.281468	29651804	0.718532	2.90439e+07	Y	1.99447	1.45237	0.98541	N	Y
NC-PKU-mix2-me	NC	40	1	16	42542188	42542188	42542188	41236962	0.90363	Y	0.381015	3.72287	0.102345	Y	0.800683	4130758	0.199317	8.20176e+06	Y	3.02318	1.87165	0.999094	Y	Y
NC-PKU-mix30-me	NC	1036	1.5	16	53983442	53983442	53983442	41189332	0.884616	N	1.43425	2.67189	0.536795	Y	0.293541	28771008	0.706459	2.91312e+07	Y	1.97803	1.44854	0.989846	Y	Y
NC-PKU-mix3-me	NC	2600	2	16	62420362	62420362	62420362	59918800	0.950672	Y	2.32139	5.27529	0.440049	Y	0.209193	64044191	0.790807	4.73291e+07	Y	3.60252	1.97827	0.995637	Y	Y
NC-PKU-mix4-me	NC	547	2	16	56217663	56217663	56217663	55679260	0.980911	Y	1.92819	3.34359	0.576682	Y	0.290103	39151709	0.709897	3.94146e+07	Y	2.15922	1.44279	0.974353	N	Y
NC-PKU-mix5-me	NC	845	2	15	53512132	53512132	53512132	52745866	0.956483	Y	2.00648	6.67041	0.300803	Y	0.220172	52600561	0.779828	4.1115e+07	Y	3.99848	2.09767	0.995145	Y	Y
NC-PKU-mix6-me	NC	1271	1	16	21238556	21238556	21238556	20660898	0.953261	Y	0.696545	2.98804	0.233111	Y	0.312459	13897807	0.687541	1.41927e+07	Y	3.26392	1.88409	0.988644	Y	Y
NC-PKU-mix7-me	NC	1560	1	16	17832969	17832969	17832969	17391738	0.948005	Y	0.617121	3.40237	0.18138	Y	0.275013	13769340	0.724987	1.26014e+07	Y	3.87406	2.05665	0.986409	Y	Y
NC-PKU-mix8-me	NC	722	1	16	15367646	15367646	15367646	14851612	0.9449	Y	0.519882	2.80965	0.185034	Y	0.285925	11226992	0.714075	1.05919e+07	Y	3.53746	2.00644	0.989815	Y	Y
NC-PKU-mix9-me	NC	938.6	1	16	12929430	12929430	12929430	12601368	0.944473	Y	0.447316	2.84537	0.157208	Y	0.275636	10005223	0.724364	9.1178e+06	Y	3.67153	2.04228	0.987762	Y	Y
STAD-PKU-10-me	STAD	27.17	1	15	77399809	77399809	77399809	73585780	0.967725	Y	0.755108	2.75852	0.273737	Y	0.788946	7840464	0.211054	1.55234e+07	Y	2.76118	1.75923	0.988804	Y	Y
STAD-PKU-11-me	STAD	15.428	1	15	53981644	53981644	53981644	50754076	0.961463	Y	0.396988	2.29367	0.173079	Y	0.838047	4121659	0.161953	8.22412e+06	Y	2.63117	1.71141	0.971032	Y	Y
STAD-PKU-12-me	STAD	44.46	1	15	61739976	61739976	61739976	57170766	0.966182	Y	0.947804	2.62973	0.360419	Y	0.655784	10584150	0.344216	1.96857e+07	Y	2.55485	1.67181	0.982527	Y	Y
STAD-PKU-13-me	STAD	756.2	2	16	59110374	59110374	59110374	49835460	0.96714	Y	1.77316	3.17991	0.557613	Y	0.275398	37470657	0.724602	3.61031e+07	Y	2.22178	1.54979	0.982777	N	Y
STAD-PKU-15-me	STAD	676.4	2	16	72840046	72840046	72840046	65626090	0.962746	Y	2.13822	3.52215	0.607077	Y	0.336263	37952597	0.663737	4.35492e+07	Y	2.38173	1.62993	0.989375	N	Y
STAD-PKU-16-me	STAD	456	2	16	51210383	51210383	51210383	48052394	0.963757	Y	1.60197	2.8809	0.556065	Y	0.322133	29411604	0.677867	3.25639e+07	Y	2.13934	1.5325	0.984469	N	Y
STAD-PKU-17-me	STAD	573.8	2	16	39442017	39442017	39442017	36302012	0.969399	Y	1.29728	2.5733	0.504131	Y	0.27493	27415616	0.72507	2.63232e+07	Y	1.74366	1.32323	0.963793	N	Y
STAD-PKU-18-me	STAD	786.6	2	16	32207509	32207509	32207509	28532838	0.950776	Y	0.897034	3.25388	0.275682	Y	0.360981	15186754	0.639019	1.82256e+07	Y	3.05698	1.84965	0.992943	Y	Y
STAD-PKU-19-me	STAD	855	2	16	30068224	30068224	30068224	26917160	0.943453	Y	0.908716	3.02693	0.30021	Y	0.313613	17334217	0.686387	1.8474e+07	Y	2.81853	1.77974	0.984264	Y	Y
STAD-PKU-1-me	STAD	41.42	1	16	20774164	20774164	20774164	20112154	0.962907	Y	0.271688	2.42844	0.111877	Y	0.722405	2890323	0.277595	5.58342e+06	Y	3.33911	1.94322	0.975517	Y	Y
STAD-PKU-21-me	STAD	203.3	2	16	37806136	37806136	37806136	35703700	0.9387	Y	1.07867	2.76716	0.389811	Y	0.383421	17096414	0.616579	2.20079e+07	Y	2.44379	1.63363	0.981278	Y	Y
STAD-PKU-22-me	STAD	870.2	2	16	32635620	32635620	32635620	29983158	0.953821	Y	1.00209	2.8812	0.347802	Y	0.321967	18640091	0.678033	2.03277e+07	Y	2.53802	1.65576	0.985829	Y	Y
STAD-PKU-23-me	STAD	456	2	16	52500484	52500484	52500484	49595172	0.949275	Y	1.63067	3.25485	0.500997	Y	0.330163	29483403	0.669837	3.32008e+07	Y	2.55716	1.68525	0.990461	Y	Y
STAD-PKU-24-me	STAD	1143.8	2	16	76201077	76201077	76201077	66470622	0.940076	Y	2.25528	3.89278	0.57935	Y	0.308214	43452303	0.691786	4.59656e+07	Y	2.4799	1.62505	0.988964	Y	Y
STAD-PKU-25-me	STAD	767.6	2	16	48623461	48623461	48623461	46377256	0.949629	Y	1.62495	3.06518	0.53013	Y	0.288737	33083825	0.711263	3.29709e+07	Y	2.19515	1.49339	0.986583	N	Y
STAD-PKU-26-me	STAD	463.6	2	16	79869741	79869741	79869741	69733842	0.918883	Y	2.2532	4.19879	0.536631	Y	0.337371	40174719	0.662629	4.61766e+07	Y	2.94325	1.82873	0.994008	Y	Y
STAD-PKU-27-me	STAD	136.04	2	16	74504049	74504049	74504049	65908044	0.915339	Y	1.667	3.59725	0.463409	Y	0.48082	22308930	0.51918	3.4187e+07	Y	3.08273	1.89397	0.994133	Y	Y
STAD-PKU-28-me	STAD	258.4	2	16	75703196	75703196	75703196	60315882	0.89045	N	1.72499	3.77253	0.457251	Y	0.40675	26579537	0.59325	3.57474e+07	Y	3.03276	1.88273	0.995562	Y	Y
STAD-PKU-29-me	STAD	86.26	2	16	102950693	102950693	102950693	97910086	0.957511	Y	1.70862	3.79813	0.449858	Y	0.63995	19164447	0.36005	3.52141e+07	Y	3.15395	1.92109	0.994983	Y	Y
STAD-PKU-2-me	STAD	55.1	1	16	23319136	23319136	23319136	22101592	0.954622	Y	0.338714	2.83511	0.119471	Y	0.684161	3691279	0.315839	6.9761e+06	Y	3.73676	2.08143	0.984438	Y	Y
STAD-PKU-30-me	STAD	58.14	2	16	81465875	81465875	81465875	71988708	0.897876	N	1.09566	3.45077	0.317511	Y	0.682146	12067190	0.317854	2.2855e+07	Y	3.21709	1.95759	0.994109	Y	Y
STAD-PKU-31-me	STAD	52.82	2	16	73211447	73211447	73211447	62811890	0.893065	N	1.00469	3.21748	0.31226	Y	0.667743	11122898	0.332257	2.08707e+07	Y	3.31185	1.99789	0.99519	Y	Y
STAD-PKU-32-me	STAD	209	2	16	46118497	46118497	46118497	41023500	0.936046	Y	1.40627	3.21063	0.438005	Y	0.300014	27753460	0.699986	2.87022e+07	Y	2.61972	1.65284	0.984859	Y	Y
STAD-PKU-33-me	STAD	285	2	16	46978769	46978769	46978769	42095802	0.934326	Y	1.37524	3.20987	0.428442	Y	0.333563	24753122	0.666437	2.80532e+07	Y	2.63498	1.65888	0.984409	Y	Y
STAD-PKU-34-me	STAD				22327324	22327324	22327324	16159796	0.952165	Y	0.628349	3.58162	0.175437	Y	0.210622	16954991	0.789378	1.27526e+07	Y	3.70558	1.98263	0.990955	Y	Y
STAD-PKU-35-me	STAD				39175544	39175544	39175544	34223116	0.957568	Y	1.21139	3.44238	0.351904	Y	0.280669	25058493	0.719331	2.46111e+07	Y	3.21818	1.8644	0.988543	Y	Y
STAD-PKU-36-me	STAD				24864779	24864779	24864779	19826092	0.952437	Y	0.718516	3.18214	0.225797	Y	0.262954	15759866	0.737046	1.46036e+07	Y	3.61726	2.02115	0.991674	Y	Y
STAD-PKU-37-me	STAD				26440201	26440201	26440201	21659142	0.94143	Y	0.729288	3.24166	0.224974	Y	0.313178	13682249	0.686822	1.48644e+07	Y	3.43565	1.96282	0.991637	Y	Y
STAD-PKU-38-me	STAD				31993304	31993304	31993304	26130808	0.942482	Y	0.884997	3.44688	0.256753	Y	0.310045	16785751	0.689955	1.80109e+07	Y	3.36965	1.93705	0.994143	Y	Y
STAD-PKU-3-me	STAD	179.74	1	16	22459733	22459733	22459733	21373944	0.956341	Y	0.570598	3.13771	0.181852	Y	0.453293	8062088	0.546707	1.16856e+07	Y	3.52764	1.98113	0.97924	Y	Y
STAD-PKU-4-me	STAD	158.46	1	16	26828365	26828365	26828365	25560562	0.954438	Y	0.607465	3.4546	0.175842	Y	0.513571	7826427	0.486429	1.24249e+07	Y	3.9342	2.09391	0.991419	Y	Y
STAD-PKU-5-me	STAD	2280	1	16	39203320	39203320	39203320	38456810	0.968143	Y	0.00864445	1.84998	0.00467272	N	0.995134	92947	0.004866	185902	N	2.05188	1.53517	0.831277	N	Y
STAD-PKU-7-me	STAD	3473	1	16	33784541	33784541	33784541	32917734	0.951003	Y	0.117117	1.72105	0.0680495	Y	0.927905	1183868	0.072095	2.36775e+06	Y	2.27853	1.46489	0.829096	N	Y
STAD-PKU-8-me	STAD	2231	1	16	42990685	42990685	42990685	42227156	0.964824	Y	0.0133654	1.61703	0.00826542	N	0.993368	139746	0.006632	279499	N	2.35452	1.59335	0.567352	N	N
STAD-PKU-9-me	STAD	112.1	1	15	21490476	21490476	21490476	19743108	0.968917	Y	0.711874	2.60532	0.273239	Y	0.265817	15643905	0.734183	1.45e+07	Y	2.52015	1.59076	0.962314	Y	Y
