## Supplementary Table 4 for "Cell-free multi-omics analysis reveals tumor status-informative signatures in gastrointestinal cancer patients’ plasma"

### Sheet: Sheet1
Cancer type	Number of individuals	Cell-free RNA type	GEO accession	References (PMID)
colorectal cancer (CRC)	54	Total cell-free RNA	GSE174302	35816095
stomach cancer (STAD)	37	Total cell-free RNA	GSE174302	35816095
esophageal cancer (ESCA)	31	Total cell-free RNA	GSE174302	35816095
hepatocellular carcinoma (HCC)	27	Total cell-free RNA	GSE174302	35816095
lung adenocarcinoma (LUAD)	35	Total cell-free RNA	GSE174302	35816095
Healthy donors	46	Total cell-free RNA	GSE174302	35816095
colorectal cancer (CRC)	12	EV-enriched cell-free RNA	GSE100063	30053265
hepatocellular carcinoma (HCC)	21	EV-enriched cell-free RNA	GSE100207	30053265
pancreatic ductal adenocarcinoma (PDAC)	14	EV-enriched cell-free RNA	GSE100232	30053265
Healthy donors	32	EV-enriched cell-free RNA	GSE100206	30053265
pancreatic ductal adenocarcinoma (PDAC)	284	EV-enriched cell-free RNA	GSE133684	31562239
Healthy donors	117	EV-enriched cell-free RNA	GSE133684	31562239
