## Supplementary Table 5 for "Cell-free multi-omics analysis reveals tumor status-informative signatures in gastrointestinal cancer patients’ plasma"

### Sheet: Sheet1
Software	Version	References (or links if no reference provided.)
bwa-mem2	2.0	Vasimuddin M, Misra S, Li H, Aluru S, editors. Efficient Architecture-Aware Acceleration of BWA-MEM for Multicore Systems. 2019 IEEE International Parallel and Distributed Processing Symposium (IPDPS); 2019 20-24 May 2019.
samtools	1.10	Li H, Handsaker B, Wysoker A, Fennell T, Ruan J, Homer N, et al. The Sequence Alignment/Map format and SAMtools. Bioinformatics. 2009;25(16):2078-9.
GATK	4.2.0	DePristo MA, Banks E, Poplin R, Garimella KV, Maguire JR, Hartl C, et al. A framework for variation discovery and genotyping using next-generation DNA sequencing data. Nature Genetics. 2011;43(5):491-8.
fastp	0.20.1	Chen S, Zhou Y, Chen Y, Gu J. fastp: an ultra-fast all-in-one FASTQ preprocessor. Bioinformatics. 2018;34(17):i884-i90.
bowtie2	2.3.5.1	Langmead B, Salzberg SL. Fast gapped-read alignment with Bowtie 2. Nature Methods. 2012;9(4):357-9.
featureCounts	2.0.0	Liao Y, Smyth GK, Shi W. featureCounts: an efficient general purpose program for assigning sequence reads to genomic features. Bioinformatics. 2014;30(7):923-30.
cutadapt	2.3	Martin M. Cutadapt removes adapter sequences from high-throughput sequencing reads. EMBnetjournal; Vol 17, No 1: Next Generation Sequencing Data Analysis. 2011.
STAR	2.5.3a_modified	Dobin A, Davis CA, Schlesinger F, Drenkow J, Zaleski C, Jha S, et al. STAR: ultrafast universal RNA-seq aligner. Bioinformatics. 2013;29(1):15-21.
trim_galore	0.6.6	https://github.com/FelixKrueger/TrimGalore
umi_tools	1.1.0	Smith T, Heger A, Sudbery I. UMI-tools: modeling sequencing errors in Unique Molecular Identifiers to improve quantification accuracy. Genome Research. 2017;27(3):491-9.
bedtools	2.27.1	Quinlan AR, Hall IM. BEDTools: a flexible suite of utilities for comparing genomic features. Bioinformatics. 2010;26(6):841-2.
MISO	0.5.4	Katz Y, Wang ET, Airoldi EM, Burge CB. Analysis and design of RNA sequencing experiments for identifying isoform regulation. Nature Methods. 2010;7(12):1009-15.
salmon	1.4.0	Patro R, Duggal G, Love MI, Irizarry RA, Kingsford C. Salmon provides fast and bias-aware quantification of transcript expression. Nature Methods. 2017;14(4):417-9.
rMATs	4.0.2	Shen S, Park JW, Lu Z-x, Lin L, Henry MD, Wu YN, et al. rMATS: Robust and flexible detection of differential alternative splicing from replicate RNA-Seq data. Proceedings of the National Academy of Sciences. 2014;111(51):E5593.
kraken2	2.0.8-beta	Wood DE, Lu J, Langmead B. Improved metagenomic analysis with Kraken 2. Genome Biology. 2019;20:257.
MEDIPS	1.42	Lienhard M, Grimm C, Morkel M, Herwig R, Chavez L. MEDIPS: genome-wide differential coverage analysis of sequencing data derived from DNA enrichment experiments. Bioinformatics. 2014;30(2):284-6.
Hmisc	4.4-1	Frank E Harrell Jr, Charles Dupont et al. Hmisc: Harrell Miscellaneous. R package version 4.4-1. 2020.
edgeR	3.28.1	Robinson MD, McCarthy DJ, Smyth GK. edgeR: a Bioconductor package for differential expression analysis of digital gene expression data. Bioinformatics. 2010;26(1):139-40.
biomaRt	2.42.1	Durinck S, Spellman PT, Birney E, Huber W. Mapping identifiers for the integration of genomic datasets with the R/Bioconductor package biomaRt. Nature Protocols. 2009;4(8):1184-91.
clusterProfiler	3.14.3	Yu G, Wang L-G, Han Y, He Q-Y. clusterProfiler: an R Package for Comparing Biological Themes Among Gene Clusters. OMICS: A Journal of Integrative Biology. 2012;16(5):284-7.
sklearn	0.22.2.post1	Fabian Pedregosa, Gaël Varoquaux, Alexandre Gramfort, Vincent Michel, Bertrand Thirion, Olivier Grisel, et al.Scikit-Learn: Machine Learning in Python. J Mach Learn Res. 2011;12:2825–30.
